# Multiple streams of genetic diversity in Japonica rice

**DOI:** 10.1101/2020.01.23.915918

**Authors:** João D. Santos, Claire Billot, Dmytro Chebotarov, Gaëtan Droc, Mathias Lorieux, Kenneth L. McNally, Jean Christophe Glaszmann

## Abstract

In-depth studies on the genetic diversity of crops indicate that domestication is likely a drawn-out process that differs from the traditional representation of a simple rapid bottleneck. Asian cultivated rice provides a clear picture of multiple foundations of crop diversity. Among them, Japonica rice is likely the group derived from the first human manipulations of this species. We make use of the 3,000 Rice Genomes (3K RG) data set, first described in 2018, to explore the genetic diversity of traditional Japonica rice. After delineating introgressions from the Indica and *c*Aus cultivar groups, we mask these traces to analyse Japonica diversity in more depth. We find differentiation between the established “temperate”, “subtropical” and “tropical” subgroups, and identify stream-like traces of highly divergent sources from broad geographic ranges and subgroups. We characterize five such streams, most visible respectively in: 1) Indonesia, 2) continental Southeast Asia, 3) China, 4) uplands of Japan, and 5) Bhutan. These streams likely consist of ancient alien introgressions propagated through geneflow to different degrees. They currently appear as long genome segments conserved among specific germplasm groups, as well as shorter segments more broadly distributed across diverse germplasm along what could be adaptive corridors. They are all represented in the Japonica component of *c*Basmati varieties, thought to have emerged over two millennia ago. We thus provide strong evidence that Japonica, the group posited as being the most direct product of a simple domestication process in China, is an aggregate derived from multiple waves of admixture and represents a composite gene pool with ancient Asia-wide population dynamics.
