## Supplemental Table S1 for "Multiple streams of genetic diversity in Japonica rice"

### Sheet: Sheet1
ID	NAME	COUNTRY	REGION	sNMF	Wang et al. 2018	K9 IRRI	label	MS
(DNA Sample)									Table S1. Group assignment of Japonica accessions using MS group profiles.
B003	ZAOSHENGBAI	China	As6	2	GJ-adm	japx	japx	0	PCA was conducted on matrix of Japonica accessions x MS variables. MS vector loadings were grouped using K-means at K = 10. Accession-level p-values were averaged by k-means group. Lower thresholds were established manually by visual inspection for groups 2 (0.15), 3 (0.2), 4 (0.2), 5 (0.4), 6 (0.15), 7 (0.2), 8 (0.4), 9 (0.2) and 10 (0.4) (Supplementary Figs. 3, 4, 5).
B069	DANDONGLUDAO	China	As6	2	GJ-adm	japx	japx	0
B070	LAOGUANGTOU 83	China	As6	2	GJ-adm	japx	japx	0
B071	MUXIQIU	China	As6	2	GJ-tmp	temp	temp	0
B100	HONGKEZHENUO	China	As6	2	GJ-tmp	temp	temp	0
B102	MAGUZI	China	As6	2	GJ-tmp	temp	temp	0
B109	LENGSHUIGU 2	China	As6	2	GJ-adm	japx	japx	0
B110	HUANGPINUO	China	As6	2	GJ-tmp	temp	temp	0
B134	XISHI 15	China	As6	2	GJ-sbtrp	subtrop	subtrop	0
B161	YELICANGHUA	China	As6	2	GJ-tmp	temp	temp	0
B168	ZHUYUAN	Japan	As7	2	GJ-tmp	temp	temp	0
B205	CUNSANLI	China	As6	2	GJ-adm	japx	japx	0
B218	WUZIDUI	China	As6	2	GJ-tmp	temp	temp	0
B223	CUNGUNUO	China	As6	2	GJ-tmp	temp	temp	0
B228	HAOBAYONG 1	China	As6	2	GJ-adm	japx	japx	0
B230	BANJIEMANG2	China	As6	2	GJ-adm	japx	japx	0
B258	XINGGUO	China	As6	2	GJ-tmp	temp	temp	0
CX212	NONGKEN 58	Japan	As7	2	GJ-tmp	temp	temp	0
CX383	HONGZA	China	As6	2	GJ-tmp	temp	temp	0
IRIS_313-7885	GOGO	Indonesia	As5	2	GJ-trp	trop	trop	0
IRIS_313-8356	BLICCA	Philippines	As5	2	GJ-trp	trop	trop	0
IRIS_313-8572	ONOY	Philippines	As5	2	GJ-trp	trop	trop	0
IRIS_313-8999	ARC 11430 B	India	As2e	2	GJ-sbtrp	subtrop	subtrop	0
IRIS_313-10096	JOKJEBICHAL	South Korea	As7	2	GJ-adm	japx	japx	0
IRIS_313-10577	IFUGAO RICE	Philippines	As5	2	GJ-trp	trop	trop	0
IRIS_313-10582	QINOGNAS	Philippines	As5	2	GJ-trp	trop	trop	0
IRIS_313-10848	ARC 6188	India	As2e	2	GJ-sbtrp	subtrop	subtrop	0
IRIS_313-10862	ARC 11281	India	As2e	2	GJ-adm	japx	japx	0
IRIS_313-10865	ARC 11424	India	As2e	2	GJ-sbtrp	subtrop	subtrop	0
IRIS_313-10916	SRAU SLAP	Cambodia	As4	2	GJ-tmp	temp	temp	0
IRIS_313-11008	PULUT CENRANA	Indonesia	As5	2	GJ-trp	trop	trop	0
IRIS_313-11473	KINTOMAN (TOD DOY)	Philippines	As5	2	GJ-trp	trop	trop	0
IRIS_313-11511	WAGASAN (RED)	Philippines	As5	2	GJ-trp	trop	trop	0
IRIS_313-11522	XINTUAN HEI GU	China	As6	2	GJ-adm	japx	japx	0
IRIS_313-11851	DUNA AL	Philippines	As5	2	GJ-trp	trop	trop	0
IRIS_313-12059	LIGEN 2	China	As6	2	GJ-tmp	temp	temp	0
IRIS_313-12060	LIJIAN 942	China	As6	2	GJ-adm	japx	japx	0
IRIS_313-12061	YUNLEN 13	China	As6	2	GJ-tmp	temp	temp	0
B001	HEIBIAO	China	As6	2	GJ-tmp	temp	temp	2
B002	SANSUIJIN	China	As6	2	GJ-tmp	temp	temp	2
B103	LAOHONGDAO	China	As6	2	GJ-tmp	temp	temp	2
B154	LIMING B	China	As6	2	GJ-tmp	temp	temp	2
B056	TIEGANWU	China	As6	2	GJ-tmp	temp	temp	3
B068	GAOYANGDIANDAO DAHONGMANG	China	As6	2	GJ-tmp	temp	temp	3
B077	YIZHIXIANG	China	As6	2	GJ-tmp	temp	temp	3
B162	BAIGEDAO	China	As6	2	GJ-tmp	temp	temp	3
B204	LONGHUAMAOHU	China	As6	2	GJ-tmp	temp	temp	3
B215	HONGQI 5	China	As6	2	GJ-tmp	temp	temp	3
B226	HEIMANGDAO	China	As6	2	GJ-tmp	temp	temp	3
CX315	ZIDAO	North Korea	As7	2	GJ-tmp	temp	temp	3
IRIS_313-9724	AI DA ZHONG	China	As6	2	GJ-tmp	temp	temp	3
IRIS_313-9725	DA DAO TOU	China	As6	2	GJ-tmp	temp	temp	3
IRIS_313-10124	GALSAEGSSAL SHAREI	South Korea	As7	2	GJ-tmp	temp	temp	3
IRIS_313-10559	FI LAI FENG	China	As6	2	GJ-tmp	temp	temp	3
IRIS_313-11571	BAI MANG AI ZHONG	China	As6	2	GJ-tmp	temp	temp	3
IRIS_313-11574	HEI TOU HONG	China	As6	2	GJ-tmp	temp	temp	3
IRIS_313-11582	WAN GENG BAI DAO TOU	China	As6	2	GJ-tmp	temp	temp	3
IRIS_313-11652	GONG SHE 9	China	As6	2	GJ-tmp	temp	temp	3
B066	GUANGKEXIANGNUO	China	As6	2	GJ-tmp	temp	temp	4
B111	ZIMANGFEIE	China	As6	2	GJ-tmp	temp	temp	4
B136	YUYANNUO	China	As6	2	GJ-adm	japx	japx	4
B148	LENGSHUINUO	China	As6	2	GJ-adm	japx	japx	4
B212	CHIKENUO	China	As6	2	GJ-tmp	temp	temp	4
B225	GUANTUIBAIHE 1	China	As6	2	GJ-tmp	temp	temp	4
IRIS_313-8690	NEP HOA VANG	Vietnam	As4	2	GJ-adm	japx	japx	4
IRIS_313-8735	NEP NGAU	Vietnam	As4	2	GJ-adm	japx	japx	4
IRIS_313-8883	LOMPUG	Malaysia	As4	2	GJ-adm	japx	japx	4
IRIS_313-10228	HAN NUO	China	As6	2	GJ-tmp	temp	temp	4
IRIS_313-10440	NAGKAYAT	Philippines	As5	2	GJ-tmp	temp	temp	4
IRIS_313-11575	HONG PI NUO	China	As6	2	GJ-tmp	temp	temp	4
IRIS_313-11655	SI WAN 14	China	As6	2	GJ-tmp	temp	temp	4
IRIS_313-11788	CANLUBANG	Philippines	As5	2	GJ-adm	japx	japx	4
IRIS_313-11908	DUAN SHEN ZI	China	As6	2	GJ-tmp	temp	temp	4
IRIS_313-11984	BLAU BLA	Vietnam	As4	2	GJ-tmp	temp	temp	4
IRIS_313-8486	DAGPA MRAS	Bhutan	As2d	2	GJ-sbtrp	subtrop	subtrop	5
IRIS_313-8519	MANDASHERPO	Bhutan	As2d	2	GJ-sbtrp	subtrop	subtrop	5
IRIS_313-8637	BALINGMI	Bhutan	As2d	2	GJ-sbtrp	subtrop	subtrop	5
IRIS_313-8815	JANA (NAM)	Bhutan	As2d	2	GJ-sbtrp	subtrop	subtrop	5
IRIS_313-8857	KAMNAM	Bhutan	As2d	2	GJ-sbtrp	subtrop	subtrop	5
IRIS_313-9048	TSCHINANANGKA	Bhutan	As2d	2	GJ-sbtrp	subtrop	subtrop	5
IRIS_313-9529	DAGPA BARA	Bhutan	As2d	2	GJ-sbtrp	subtrop	subtrop	5
IRIS_313-11691	SHANGYIPA	Bhutan	As2d	2	GJ-sbtrp	subtrop	subtrop	5
CX151	AZUCENA	Philippines	As5	2	GJ-trp	trop	trop	6
CX248	KINANDANGPATONG	Philippines	As5	2	GJ-trp	trop	trop	6
IRIS_313-7876	DINORADO	Philippines	As5	2	GJ-trp	trop	trop	6
IRIS_313-7883	GANIGI	Indonesia	As5	2	GJ-trp	trop	trop	6
IRIS_313-8279	SAWAH	Malaysia	As4	2	GJ-trp	trop	trop	6
IRIS_313-8381	PURAK SIRIBA	Malaysia	As4	2	GJ-trp	trop	trop	6
IRIS_313-8626	BANJANG	Malaysia	As4	2	GJ-trp	trop	trop	6
IRIS_313-8894	LEKATAN	Malaysia	As4	2	GJ-trp	trop	trop	6
IRIS_313-8955	LASAT PUTIH	Malaysia	As4	2	GJ-trp	trop	trop	6
IRIS_313-8998	SIGAE	Indonesia	As5	2	GJ-trp	trop	trop	6
IRIS_313-9050	ANGKARONG	Malaysia	As4	2	GJ-trp	trop	trop	6
IRIS_313-9375	PULUTAN	Malaysia	As4	2	GJ-trp	trop	trop	6
IRIS_313-9470	SAHULO FACHE SOYO	Indonesia	As5	2	GJ-trp	trop	trop	6
IRIS_313-9558	LIMBAYAN	Malaysia	As4	2	GJ-trp	trop	trop	6
IRIS_313-9568	PAMPANGON (H)	Malaysia	As4	2	GJ-trp	trop	trop	6
IRIS_313-9691	SIFARASI	Indonesia	As5	2	GJ-trp	trop	trop	6
IRIS_313-10578	PARAY QIKUG KABAYUH	Philippines	As5	2	GJ-trp	trop	trop	6
IRIS_313-10703	PADI ADONG DUMARAT	Malaysia	As4	2	GJ-trp	trop	trop	6
IRIS_313-10704	PADI DARAWAL	Malaysia	As4	2	GJ-trp	trop	trop	6
IRIS_313-10722	GODAWEL	SriLanka	As2	2	GJ-trp	trop	trop	6
IRIS_313-10793	MELIK	Indonesia	As5	2	GJ-trp	trop	trop	6
IRIS_313-10794	MENDUNGAN	Indonesia	As5	2	GJ-trp	trop	trop	6
IRIS_313-10798	NOGO BELE 2	Indonesia	As5	2	GJ-trp	trop	trop	6
IRIS_313-10827	BINARITOS	Philippines	As5	2	GJ-trp	trop	trop	6
IRIS_313-10828	IKOGAN	Philippines	As5	2	GJ-trp	trop	trop	6
IRIS_313-10831	MALANDI 2	Philippines	As5	2	GJ-trp	trop	trop	6
IRIS_313-10946	MANGGE	Indonesia	As5	2	GJ-trp	trop	trop	6
IRIS_313-10949	TEKALAK	Indonesia	As5	2	GJ-trp	trop	trop	6
IRIS_313-10959	SITABO TABO	Indonesia	As5	2	GJ-trp	trop	trop	6
IRIS_313-10960	SUNGKAI	Indonesia	As5	2	GJ-trp	trop	trop	6
IRIS_313-10999	LANDEO	Indonesia	As5	2	GJ-trp	trop	trop	6
IRIS_313-11009	PULUT HALAPA	Indonesia	As5	2	GJ-trp	trop	trop	6
IRIS_313-11044	BUKU	Malaysia	As4	2	GJ-trp	trop	trop	6
IRIS_313-11045	ENGKABANG	Malaysia	As4	2	GJ-trp	trop	trop	6
IRIS_313-11183	KETAN LEMBAYUNGAN	Indonesia	As5	2	GJ-trp	trop	trop	6
IRIS_313-11328	PADI BURIH	Malaysia	As4	2	GJ-trp	trop	trop	6
IRIS_313-11329	PADI JALAI BELA	Malaysia	As4	2	GJ-trp	trop	trop	6
IRIS_313-11337	LAWA AN	Philippines	As5	2	GJ-trp	trop	trop	6
IRIS_313-11464	CARAWI	Philippines	As5	2	GJ-trp	trop	trop	6
IRIS_313-11495	ANENOE	Indonesia	As5	2	GJ-trp	trop	trop	6
IRIS_313-11611	YAH YAW	Thailand	As4	2	GJ-trp	trop	trop	6
IRIS_313-11673	BURI BURING	Philippines	As5	2	GJ-trp	trop	trop	6
IRIS_313-11736	MALAGKIT (PINELIPE)	Philippines	As5	2	GJ-trp	trop	trop	6
IRIS_313-11913	BUAGKOG	Philippines	As5	2	GJ-trp	trop	trop	6
IRIS_313-11928	DAYRON MARANGRAS	Philippines	As5	2	GJ-trp	trop	trop	6
IRIS_313-11929	GILINGAN MARANGRAS	Philippines	As5	2	GJ-trp	trop	trop	6
IRIS_313-11994	KALINDIG	Philippines	As5	2	GJ-trp	trop	trop	6
IRIS_313-11995	PINUTYUKAN	Philippines	As5	2	GJ-trp	trop	trop	6
IRIS_313-12006	PADI HANGIR	Malaysia	As4	2	GJ-trp	trop	trop	6
IRIS_313-12045	BUYAN	Indonesia	As5	2	GJ-trp	trop	trop	6
IRIS_313-12051	TINOLDO MARANGRAS	Philippines	As5	2	GJ-trp	trop	trop	6
IRIS_313-12068	PULUT KETAN	Indonesia	As5	2	GJ-trp	trop	trop	6
IRIS_313-12070	BABELIONG	Malaysia	As4	2	GJ-trp	trop	trop	6
IRIS_313-12108	PARAI JALEY MASIK	Malaysia	As4	2	GJ-trp	trop	trop	6
IRIS_313-12144	GINAYANGGANG	Philippines	As5	2	GJ-trp	trop	trop	6
IRIS_313-12272	MALAGKIT (ITIM)	Philippines	As5	2	GJ-trp	trop	trop	6
IRIS_313-12285	PADI MIAT (KECIL)	Malaysia	As4	2	GJ-trp	trop	trop	6
B241	LAMUJIA	China	As6	2	GJ-sbtrp	subtrop	subtrop	7
B245	SHANJIUGU	China	As6	2	GJ-sbtrp	subtrop	subtrop	7
B266	HAOMAKE (K)	China	As6	2	GJ-sbtrp	subtrop	subtrop	7
IRIS_313-8565	YAHNG LEU	Thailand	As4	2	GJ-sbtrp	subtrop	subtrop	7
IRIS_313-8578	KHAU TRA BONG	Vietnam	As4	2	GJ-sbtrp	subtrop	subtrop	7
IRIS_313-8580	DAM	Thailand	As4	2	GJ-sbtrp	subtrop	subtrop	7
IRIS_313-8599	BUE GA WA	Thailand	As4	2	GJ-sbtrp	subtrop	subtrop	7
IRIS_313-8884	E WAWNG	Thailand	As4	2	GJ-sbtrp	subtrop	subtrop	7
IRIS_313-9123	LEUANG GLIANG	Thailand	As4	2	GJ-sbtrp	subtrop	subtrop	7
IRIS_313-9176	ARC 11359	India	As2e	2	GJ-adm	japx	japx	7
IRIS_313-10656	NOK KOD	Laos	As4	2	GJ-sbtrp	subtrop	subtrop	7
IRIS_313-10679	KHAI DO	Laos	As4	2	GJ-sbtrp	subtrop	subtrop	7
IRIS_313-10853	ARC 10028	India	As2e	2	GJ-adm	japx	japx	7
IRIS_313-10866	ARC 11478	India	As2e	2	GJ-sbtrp	subtrop	subtrop	7
IRIS_313-10867	ARC 11538	India	As2e	2	GJ-sbtrp	subtrop	subtrop	7
IRIS_313-10870	ARC 11768	India	As2e	2	GJ-sbtrp	subtrop	subtrop	7
IRIS_313-10874	ARC 11946	India	As2e	2	GJ-sbtrp	subtrop	subtrop	7
IRIS_313-10884	ARC 12493	India	As2e	2	GJ-sbtrp	subtrop	subtrop	7
IRIS_313-10886	ARC 12655	India	As2e	2	GJ-sbtrp	subtrop	subtrop	7
IRIS_313-10888	ARC 12726	India	As2e	2	GJ-sbtrp	subtrop	subtrop	7
IRIS_313-10889	ARC 12730	India	As2e	2	GJ-sbtrp	subtrop	subtrop	7
IRIS_313-10890	ARC 12861	India	As2e	2	GJ-sbtrp	subtrop	subtrop	7
IRIS_313-10893	ARC 13156	India	As2e	2	GJ-sbtrp	subtrop	subtrop	7
IRIS_313-10895	ARC 13257	India	As2e	2	GJ-sbtrp	subtrop	subtrop	7
IRIS_313-10922	R 258	Laos	As4	2	GJ-sbtrp	subtrop	subtrop	7
IRIS_313-10923	CHABLI CHABOL GLANG	Thailand	As4	2	GJ-sbtrp	subtrop	subtrop	7
IRIS_313-11073	KHAO DAM	Laos	As4	2	GJ-sbtrp	subtrop	subtrop	7
IRIS_313-11075	KHAO NAM YEN	Laos	As4	2	GJ-adm	japx	japx	7
IRIS_313-11077	LAI HANG HMA	Laos	As4	2	GJ-sbtrp	subtrop	subtrop	7
IRIS_313-11094	MAK BOUAP	Laos	As4	2	GJ-sbtrp	subtrop	subtrop	7
IRIS_313-11494	IC 25690	India	As2a	2	GJ-sbtrp	subtrop	subtrop	7
IRIS_313-11623	KAO SONG HAI	China	As6	2	GJ-sbtrp	subtrop	subtrop	7
IRIS_313-11831	KHAO' DAENG HAWM	Thailand	As4	2	GJ-sbtrp	subtrop	subtrop	7
IRIS_313-11832	AE WAWNG POO DOO	Thailand	As4	2	GJ-sbtrp	subtrop	subtrop	7
IRIS_313-11834	BUENG MONG LENG WE	Thailand	As4	2	GJ-sbtrp	subtrop	subtrop	7
IRIS_313-11846	TON TIA GUAY NU	Thailand	As4	2	GJ-sbtrp	subtrop	subtrop	7
IRIS_313-11892	HO MOK	Thailand	As4	2	GJ-sbtrp	subtrop	subtrop	7
IRIS_313-11897	PHIT CHZK	Thailand	As4	2	GJ-sbtrp	subtrop	subtrop	7
IRIS_313-11900	PLE LIA	Thailand	As4	2	GJ-sbtrp	subtrop	subtrop	7
IRIS_313-11922	KHAO' NAN	Thailand	As4	2	GJ-sbtrp	subtrop	subtrop	7
IRIS_313-11924	NAM JAM	Thailand	As4	2	GJ-sbtrp	subtrop	subtrop	7
IRIS_313-12071	NIA	Laos	As4	2	GJ-sbtrp	subtrop	subtrop	7
IRIS_313-12129	MON LAI	Laos	As4	2	GJ-sbtrp	subtrop	subtrop	7
IRIS_313-12134	THATENG	Laos	As4	2	GJ-sbtrp	subtrop	subtrop	7
IRIS_313-12164	PA YANG NOEUGN	Cambodia	As4	2	GJ-adm	japx	japx	7
IRIS_313-12200	LEUANG	Laos	As4	2	GJ-sbtrp	subtrop	subtrop	7
IRIS_313-12226	PANG	Laos	As4	2	GJ-sbtrp	subtrop	subtrop	7
IRIS_313-12227	SET	Laos	As4	2	GJ-sbtrp	subtrop	subtrop	7
IRIS_313-12228	SOM	Laos	As4	2	GJ-sbtrp	subtrop	subtrop	7
IRIS_313-12242	KHAO KHOT	Laos	As4	2	GJ-sbtrp	subtrop	subtrop	7
IRIS_313-12252	A MOUK	Laos	As4	2	GJ-sbtrp	subtrop	subtrop	7
IRIS_313-12258	DON	Laos	As4	2	GJ-sbtrp	subtrop	subtrop	7
IRIS_313-12262	NYAE	Laos	As4	2	GJ-sbtrp	subtrop	subtrop	7
IRIS_313-12265	KON SIM	Laos	As4	2	GJ-sbtrp	subtrop	subtrop	7
IRIS_313-12289	YARSABA	Myanmar	As3	2	GJ-sbtrp	subtrop	subtrop	7
IRIS_313-12299	MUANG TAY	Laos	As4	2	GJ-sbtrp	subtrop	subtrop	7
IRIS_313-12307	POU	Laos	As4	2	GJ-sbtrp	subtrop	subtrop	7
IRIS_313-12312	TA SENG	Laos	As4	2	GJ-sbtrp	subtrop	subtrop	7
IRIS_313-12313	LAI HIN	Laos	As4	2	GJ-sbtrp	subtrop	subtrop	7
IRIS_313-12321	LG 10344	Laos	As4	2	GJ-sbtrp	subtrop	subtrop	7
IRIS_313-12322	VOK	Laos	As4	2	GJ-sbtrp	subtrop	subtrop	7
IRIS_313-12323	BAN KEO	Laos	As4	2	GJ-sbtrp	subtrop	subtrop	7
IRIS_313-12330	CHAO PEE	Laos	As4	2	GJ-sbtrp	subtrop	subtrop	7
IRIS_313-12336	DO LEUANG	Laos	As4	2	GJ-sbtrp	subtrop	subtrop	7
IRIS_313-12337	DOK HIEN NOI	Laos	As4	2	GJ-sbtrp	subtrop	subtrop	7
IRIS_313-12340	NYAO	Laos	As4	2	GJ-sbtrp	subtrop	subtrop	7
IRIS_313-12341	NYON	Laos	As4	2	GJ-sbtrp	subtrop	subtrop	7
IRIS_313-12342	HAI NA	Laos	As4	2	GJ-sbtrp	subtrop	subtrop	7
IRIS_313-12346	LAB	Laos	As4	2	GJ-sbtrp	subtrop	subtrop	7
IRIS_313-12348	LOUK NOK	Laos	As4	2	GJ-sbtrp	subtrop	subtrop	7
IRIS_313-12349	MAK KHEUA DENG	Laos	As4	2	GJ-sbtrp	subtrop	subtrop	7
IRIS_313-12350	MAK KHEUA KANG	Laos	As4	2	GJ-sbtrp	subtrop	subtrop	7
IRIS_313-12351	KHAO LOUANG	Laos	As4	2	GJ-sbtrp	subtrop	subtrop	7
IRIS_313-12352	MEE	Laos	As4	2	GJ-sbtrp	subtrop	subtrop	7
IRIS_313-12353	MOK	Laos	As4	2	GJ-sbtrp	subtrop	subtrop	7
B004	QIUGUANGTENGXI 104	Japan	As7	2	GJ-tmp	temp	temp	8
B005	WANSHI	Japan	As7	2	GJ-tmp	temp	temp	8
B008	BAXIANG	Vietnam	As4	2	GJ-tmp	temp	temp	8
B045	GONGCHENGXIANG	Japan	As7	2	GJ-tmp	temp	temp	8
B046	QIUTIANXIAOTING	Japan	As7	2	GJ-tmp	temp	temp	8
B057	XIUSHUI 115	China	As6	2	GJ-tmp	temp	temp	8
B122	LIAOGENG 287	China	As6	2	GJ-tmp	temp	temp	8
B160	SHUIYUAN 300LI	China	As6	2	GJ-tmp	temp	temp	8
B167	QINGJINZAOSHENG	North Korea	As7	2	GJ-tmp	temp	temp	8
B182	CHIMAO	Japan	As7	2	GJ-tmp	temp	temp	8
B183	QINGNUO KYOHATAMOCHI	Japan	As7	2	GJ-tmp	temp	temp	8
B235	ZHONGHUA 8	China	As6	2	GJ-tmp	temp	temp	8
B236	JINDAO 1	China	As6	2	GJ-tmp	temp	temp	8
B240	ZHENGDAO 5	China	As6	2	GJ-tmp	temp	temp	8
B250	ANNONGWANGENG B	China	As6	2	GJ-tmp	temp	temp	8
B263	WEIGUO	China	As6	2	GJ-tmp	temp	temp	8
B269	YUEFU	China	As6	2	GJ-tmp	temp	temp	8
CX116	WUDADAOZHONG	North Korea	As7	2	GJ-tmp	temp	temp	8
CX140	NIPPONBARE	Japan	As7	2	GJ-tmp	temp	temp	8
CX306	MONGOLIA RICE	China	As6	2	GJ-tmp	temp	temp	8
CX330	YUEGUANG	Japan	As7	2	GJ-tmp	temp	temp	8
CX396	GUANDONG 194 (SOFT RICE)	Japan	As7	2	GJ-tmp	temp	temp	8
IRIS_313-8140	SANGHAI	China	As6	2	GJ-tmp	temp	temp	8
IRIS_313-8162	RPC 12	China	As6	2	GJ-tmp	temp	temp	8
IRIS_313-8481	DAN YAN NUO	China	As6	2	GJ-tmp	temp	temp	8
IRIS_313-9081	TAKAO MOCHI	Japan	As7	2	GJ-tmp	temp	temp	8
IRIS_313-9228	HOKUSETSU	Japan	As7	2	GJ-tmp	temp	temp	8
IRIS_313-9233	CHUNG YI	China	As6	2	GJ-tmp	temp	temp	8
IRIS_313-9379	HWANGJO	South Korea	As7	2	GJ-tmp	temp	temp	8
IRIS_313-9698	JO SANG DAE YA	North Korea	As7	2	GJ-tmp	temp	temp	8
IRIS_313-9769	MURASAHITSUTSURI	Japan	As7	2	GJ-tmp	temp	temp	8
IRIS_313-9884	FUKUSHIMA MOCHI (GLUT)	Japan	As7	2	GJ-tmp	temp	temp	8
IRIS_313-9886	HUK ZO	South Korea	As7	2	GJ-tmp	temp	temp	8
IRIS_313-9887	JEUK DO	South Korea	As7	2	GJ-tmp	temp	temp	8
IRIS_313-9890	WA BANG	South Korea	As7	2	GJ-tmp	temp	temp	8
IRIS_313-9891	YONG AN HUK	South Korea	As7	2	GJ-tmp	temp	temp	8
IRIS_313-9974	HEUKSANJO	South Korea	As7	2	GJ-tmp	temp	temp	8
IRIS_313-9996	SUWEON 295	South Korea	As7	2	GJ-tmp	temp	temp	8
IRIS_313-10059	DACHEONGBYEO	South Korea	As7	2	GJ-tmp	temp	temp	8
IRIS_313-10092	CHALBYEO	South Korea	As7	2	GJ-tmp	temp	temp	8
IRIS_313-10097	MAEKJO	South Korea	As7	2	GJ-tmp	temp	temp	8
IRIS_313-10430	GINMASARI	Japan	As7	2	GJ-tmp	temp	temp	8
IRIS_313-10437	NORIN 21	Japan	As7	2	GJ-tmp	temp	temp	8
IRIS_313-10469	KINUGASAWASE	Japan	As7	2	GJ-tmp	temp	temp	8
IRIS_313-10564	250 KUNGANI 1	Japan	As7	2	GJ-tmp	temp	temp	8
IRIS_313-10567	AIKAWA 44	Japan	As7	2	GJ-tmp	temp	temp	8
IRIS_313-10568	OITA MII 120	Japan	As7	2	GJ-tmp	temp	temp	8
IRIS_313-10569	BEN KEI	Japan	As7	2	GJ-tmp	temp	temp	8
IRIS_313-10570	CHUSEI HONEN	Japan	As7	2	GJ-tmp	temp	temp	8
IRIS_313-10631	SHINCHIKU IKU 97	Taiwan	As6	2	GJ-tmp	temp	temp	8
IRIS_313-10642	SACHIKAZE	Japan	As7	2	GJ-tmp	temp	temp	8
IRIS_313-10677	DEWAMINORI	Japan	As7	2	GJ-tmp	temp	temp	8
IRIS_313-10837	BACK KYUNG ZO	South Korea	As7	2	GJ-tmp	temp	temp	8
IRIS_313-10838	SSAL BYEO	South Korea	As7	2	GJ-tmp	temp	temp	8
IRIS_313-10839	TAE GU NA	South Korea	As7	2	GJ-tmp	temp	temp	8
IRIS_313-10840	YE ZO	South Korea	As7	2	GJ-tmp	temp	temp	8
IRIS_313-11651	FEI ZHAO 12	China	As6	2	GJ-tmp	temp	temp	8
IRIS_313-11653	MA SHE 8	China	As6	2	GJ-tmp	temp	temp	8
IRIS_313-11654	PL 3165	China	As6	2	GJ-tmp	temp	temp	8
IRIS_313-11661	91-382	Bhutan	As2d	2	GJ-tmp	temp	temp	8
IRIS_313-11672	RAI MANULA	Nepal	As2b	2	GJ-tmp	temp	temp	8
IRIS_313-11689	DECHANGBYEO	South Korea	As7	2	GJ-tmp	temp	temp	8
IRIS_313-11800	FAN GENG 6	China	As6	2	GJ-tmp	temp	temp	8
IRIS_313-11829	MUNJI	Pakistan	As1	2	GJ-tmp	temp	temp	8
IRIS_313-11875	CHUBU 17	Japan	As7	2	GJ-tmp	temp	temp	8
IRIS_313-11973	NOINJO	South Korea	As7	2	GJ-tmp	temp	temp	8
IRIS_313-12003	GYEONGSAN 1	South Korea	As7	2	GJ-tmp	temp	temp	8
IRIS_313-12217	WEONJU 8	South Korea	As7	2	GJ-tmp	temp	temp	8
IRIS_313-15904	JINBUBYEO	South Korea	As7	2	GJ-tmp	temp	temp	8
CX129	MOLOK	Indonesia	As5	2	GJ-trp	trop	trop	9
IRIS_313-9301	KETAN DONGGO	Indonesia	As5	2	GJ-trp	trop	trop	9
IRIS_313-9405	INGSA BELANAK	Indonesia	As5	2	GJ-trp	trop	trop	9
IRIS_313-10689	SIKEP BATU	Indonesia	As5	2	GJ-trp	trop	trop	9
IRIS_313-10693	SEREH	Indonesia	As5	2	GJ-trp	trop	trop	9
IRIS_313-10741	KETAN PELERN	Indonesia	As5	2	GJ-trp	trop	trop	9
IRIS_313-10744	SIPON	Indonesia	As5	2	GJ-trp	trop	trop	9
IRIS_313-10759	ANDEL	Indonesia	As5	2	GJ-trp	trop	trop	9
IRIS_313-10761	BALIK SEMAH	Indonesia	As5	2	GJ-trp	trop	trop	9
IRIS_313-10765	CERE KAWAT	Indonesia	As5	2	GJ-trp	trop	trop	9
IRIS_313-10766	DJALAWARA	Indonesia	As5	2	GJ-trp	trop	trop	9
IRIS_313-10767	DJANGGOT	Indonesia	As5	2	GJ-trp	trop	trop	9
IRIS_313-10770	GANDAMANA	Indonesia	As5	2	GJ-trp	trop	trop	9
IRIS_313-10780	KETAN LALER	Indonesia	As5	2	GJ-trp	trop	trop	9
IRIS_313-10781	KETAN MLANTING	Indonesia	As5	2	GJ-trp	trop	trop	9
IRIS_313-10789	LENGGANG GENUK BULU	Indonesia	As5	2	GJ-trp	trop	trop	9
IRIS_313-10801	PARE BUWUN	Indonesia	As5	2	GJ-trp	trop	trop	9
IRIS_313-10802	PEUTEUJ	Indonesia	As5	2	GJ-trp	trop	trop	9
IRIS_313-10805	PULO	Indonesia	As5	2	GJ-trp	trop	trop	9
IRIS_313-10808	RANTE	Indonesia	As5	2	GJ-trp	trop	trop	9
IRIS_313-10815	SIDJANGGUK	Indonesia	As5	2	GJ-trp	trop	trop	9
IRIS_313-10994	PANGETAN	Philippines	As5	2	GJ-trp	trop	trop	9
IRIS_313-11007	PULUT BONGO	Indonesia	As5	2	GJ-trp	trop	trop	9
IRIS_313-11311	CICIH KAPUK	Indonesia	As5	2	GJ-trp	trop	trop	9
IRIS_313-11496	BALU PRIA	Indonesia	As5	2	GJ-trp	trop	trop	9
IRIS_313-11971	PARE LAMBAN BINGKA	Indonesia	As5	2	GJ-trp	trop	trop	9
B196	TAIDONGLUDAO	China	As6	2	GJ-trp	trop	trop	10
IRIS_313-8400	RIKUTO NORIN MOCHI 20	Japan	As7	2	GJ-trp	trop	trop	10
IRIS_313-9201	ARC 6044	India	As2e	2	GJ-trp	trop	trop	10
IRIS_313-9800	KAHEI	Japan	As7	2	GJ-trp	trop	trop	10
IRIS_313-10067	JEONBUKGUNGWEONNA	South Korea	As7	2	GJ-trp	trop	trop	10
IRIS_313-10073	OWARI MOCHI	Japan	As7	2	GJ-trp	trop	trop	10
IRIS_313-10074	RIKU AIKOKU	Japan	As7	2	GJ-trp	trop	trop	10
IRIS_313-10078	YOSHINO MOCHI	Japan	As7	2	GJ-trp	trop	trop	10
IRIS_313-10080	HIRAKAWA OKUTE	Japan	As7	2	GJ-trp	trop	trop	10
IRIS_313-10094	GAWICHAL	South Korea	As7	2	GJ-trp	trop	trop	10
IRIS_313-10453	LU TAO 2	China	As6	2	GJ-adm	japx	japx	10
